# EDC-3 and EDC-4 Regulate Embryonic mRNA Clearance and Biomolecular Condensate Specialization

**DOI:** 10.1101/2024.03.04.583404

**Authors:** Elva Vidya, Yasaman Jami-Alahmadi, Adarsh K. Mayank, Javeria Rizwan, Jia Ming Stella Xu, Tianhao Cheng, Rania Leventis, Nahum Sonenberg, James A. Wohlschlegel, Maria Vera, Thomas F. Duchaine

## Abstract

Animal development is dictated by the selective and timely decay of mRNAs in developmental transitions, but the impact of mRNA decapping scaffold proteins in development is unknown. This study unveils the roles and interactions of the DCAP-2 decapping scaffolds EDC-3 and EDC-4 in the embryonic development of *C. elegans*. EDC-3 facilitates the timely removal of specific embryonic mRNAs, including *cgh-1, car-1,* and *ifet-1* by reducing their expression, and preventing excessive accumulation of DCAP-2 condensates in somatic cells. We further uncover a novel role for EDC-3 in defining the boundaries between P-bodies, germ granules, and stress granules. Lastly, we show that EDC-4 counteracts EDC-3 and engenders the assembly of DCAP-2 with the GID (CTLH) complex, a ubiquitin ligase involved in maternal-to-zygotic transition (MZT). Our findings support a model wherein multiple RNA decay mechanisms temporally partake in the clearance of maternal and zygotic mRNAs throughout embryonic development.
