## Supplemental Table 2 for "EDC-3 and EDC-4 Regulate Embryonic mRNA Clearance and Biomolecular Condensate Specialization"

### Sheet: Oligonucleotides
Identifier (TDO #)	Gene	Used for	Sequence (in bold: crRNA sequence)	Source
TDO3235		Common sgRNA (F+E)	AAAAGCACCGACTCGGTGCCACTTTTTCAAGTTGATAACGGACTAGCCTTATTTAAACTTGCTATGCTGTTTCCAGCATAGCTCTTAAAC
TDO3232	dpy-10	Gene-specific primer for dpy-10(cn64) coconversion sgRNA synthesis	GCAGCTAATACGACTCACTATAG GCTACCATAGGCACCACGAG GTTTAAGAGCTATGCTGG	Arribere et al., 2014
TDO6918	dcap-2	Gene-specific primer for dcap-2(qe79), dcap-2(qe92) sgRNA synthesis	GCAGCTAATACGACTCACTATAGG TATTTTATTTATGGTAATTG GTTTAAGAGCTATGCT	This study
TDO5066	edc-4	Gene-specific primer for edc-4(qe49) sgRNA synthesis	GCAGCTAATACGACTCACTATAG CGCCCGTTGTCAACGTCCGA GTTTAAGAGCTATGCTG	This study
TDO4060	edc-4	Gene-specific primer for edc-4(qe44) sgRNA synthesis	GCAGCTAATACGACTCACTATAG AAACCGTGTGAATCGACCAT GTTTAAGAGCTATGCTG	This study
TDO7801	car-1	Gene-specific primer for car-1(qe93) sgRNA synthesis	GCAGCTAATACGACTCACTATAG gggaattcgaacTTATTGTT GTTTAAGAGCTATGCTG	This study
TDO8030	ifet-1	Gene-specific primer for ifet-1(qe97), ifet-1(qe106) sgRNA synthesis	GCAGCTAATACGACTCACTATAG GCTGTTCCAAAGTAGaaata GTTTAAGAGCTATGCTG	This study
TDO8307	gid-1	Gene-specific primer for gid-1(qe116) sgRNA synthesis	GCAGCTAATACGACTCACTATAGG TGACGAATAATCTCTCGAGG GTTTAAGAGCTATGCT	This study
TDO8315	gid-2	Gene-specific primer for gid-2(qe114) sgRNA synthesis	GCAGCTAATACGACTCACTATAGG TGAATCTGATTACACTGATG GTTTAAGAGCTATGCT	This study
TDO3236	dpy-10	Repair template for dpy-10(cn64) coconversion marker	CACTTGAACTTCAATACGGCAAGATGAGAATGACTGGAAACCGTACCGCATGCGGTGCCTATGG TAGCGGAGCTTCACATGGCTTCAGACCAACAGCCTAT	Arribere et al., 2014
TDO7177	dcap-2	Repair template for dcap-2(qe79) (3XFLAG tag)	CAAAATCTCCCGTTTCTGGCACTGGACCACAATTACCAGGGGGAGGCGGGGGTGGAGACTACAAAGACCATGACGGTGATTATAAAGATCATGACATCGACTACAAAGACGATGACGACAAGTAAataaaatataataaaatacttgtaatttcaatatatattc	This study
TDO6919	dcap-2	Repair template for dcap-2(qe83) (3XHA tag)	CAAAATCTCCCGTTTCTGGCACTGGACCCCAATTACCAGCGGCCGTTTACCCATACGATGTTCCTGACTATGCGGGCTATCCCTATGACGTCCCGGACTATGCAGGATCCTATCCATATGACGTTCCAGATTACGCTTAAATAAAATATAATAAAATACTTGTAATTTCAATATATATTC	This study
TDO7586	dcap-2	Forward primer to amplify repair template for dcap-2(qe92) (GFP tag)	CTCTACAAAATCTCCCGTTTCTGGCACTGGACCACAGTTGCCTGGGGGAGGCGGGGGTGGAagtaaaggagaagaacttttc	This study
TDO7587	dcap-2	Reverse primer to amplify repair template for dcap-2(qe92) (GFP tag)	gaatatatattgaaattacaagtattttattatattttatTTAtttgtatagttcatccatgcc	This study
TDO5067	edc-4	Repair template for edc-4(qe49) (null)	TTCGACGAATCCCGTTCTCGCCCGTTGTCAACGTCGAATTCTCACTATTACGATGGCGCGTTCAACTGAACGGTCACATTATTGC	This study
TDO4061	edc-4	Repair template for edc-4(qe44) (3XFLAG tag)	CACAACGACGTCTGGCGACTGCAAACCGTGTGAATCGACCTTGTCGTCATCGTCTTTGTAGTCGATGTCATGATCTTTATAATCACCGTCATGGTCTTTGTAGTCTCCACCCCCGCCTCCCCCCATcggaataccCGGAATACCCTGAAAACTTGGAAAC	This study
TDO7802	car-1	Repair template for car-1(qe93) (3XMyc tag)	CTCCACGTGACAACCAAGGCAATACTGCCGCAGCTGCCGAACAAGGGGGAGGCGGGGGTGGAGAGCAGAAACTCATCTCTGAAGAAGATCTGGAACAAAAGTTGATTTCAGAAGAAGATCTGGAACAGAAGCTCATCTCTGAGGAAGATCTGTAAgttcgaattccctgaaattgttttctccccacatccc	This study
TDO7806	ifet-1	Repair template for ifet-1 (qe97) (V5 tag)	GTTGCTATTATGAACTAGGGAATTAAACCCATATTTTCACGTAGAATCGAGACCGAGGAGAGGGTTAGGGATAGGCTTACCTCCACCCCCGCCTCCCCCTTTTGGAACAGCTGTTAACTGTTTCTCGAGATCTTCCAGAG	This study
TDO8118	ifet-1	Forward primer to amplify repair template for ifet-1(qe106) (TagRFP tag)	CTCTGGAAGATCTCGAGAAACAGTTAACAGCTGTTCCAAAGggtggcacaggaggaacg	This study
TDO8119	ifet-1	Reverse primer to amplify repair template for ifet-1(qe106) (TagRFP tag)	gttgctattatgaactagggaattaaacccatatttTCAgttgagcttgtgcccgag	This study
TDO4041	edc-4	Forward primer for cloning into pSMT3 for antibody production	TTTTTTGGATCCAATGCTGAAGACTCTGGAGATGACC	This study
TDO4042	edc-4	Reverse primer for cloning into pSMT3 for antibody production	TTTTTTGCGGCCGCTTATTGAGAAACCAACGAAACGAGG	This study
TDO6508	edc-3	Forward primer for cloning into pSMT3 for antibody production	GAGTCAGTCGACTCATGGATGACAAACTCATTGGAAGC	This study
TDO6509	edc-3	Reverse primer for cloning into pSMT3 for antibody production	GAGTCAAAGCTTCTAATTGGATTGTGAAAGTCTGAC	This study
TDO5043	cgh-1	Forward primer for cloning into pSMT3 for antibody production	AAGCTTCGATGAGTGGAGCGGAGC	This study
TDO5044	cgh-1	Reverse primer for cloning into pSMT3 for antibody production	CTCGAGTTAAGCAGTGGTCTCATCGG	This study
TDO8265	ifet-1	Forward primer for cloning into pSC-A for RNAi feeding	TAATACGACTCACTATAGGG TATCGCAGATCCAAGCCTT	This study
TDO8266	ifet-1	Reverse primer for cloning into pSC-A for RNAi feeding	TAATACGACTCACTATAGGG TGCTGCTGGATGTTCTGAT	This study
TDO8058	dcap-2	Forward primer for qPCR	GATCATCCTTGGCAACATCAC	This study
TDO8059	dcap-2	Reverse primer for qPCR	CTGTTGGTGTAGCAGGAGAG	This study
TDO8064	car-1	Forward primer for qPCR	GCTGTGAATCACTGGAGAAAG	This study
TDO8065	car-1	Reverse primer for qPCR	CCGTTGTTGTAACCTCCATATC	This study
TDO8070	cgh-1	Forward primer for qPCR	CAAGACTTCCAGGGAATTCTC	This study
TDO8071	cgh-1	Reverse primer for qPCR	CTCCTCCATGAGGTTGATCTC	This study
TDO8066	ifet-1	Forward primer for qPCR	GATTTCAATGGCGAAGATGG	This study
TDO8067	ifet-1	Reverse primer for qPCR	CTAAATGCTCTCCGTTGTGG	This study
TDO8263	car-1	Forward primer for RNAi (cloned into pSC-A)	TAATACGACTCACTATAGGG gcaagtgacggagctccagc	Audhya et al. 2005 (PMID: 16247027)
TDO8264	car-1	Reverse primer for RNAi (cloned into pSC-A)	TAATACGACTCACTATAGGG ggttgtcacgtggagcatatc	Audhya et al. 2005 (PMID: 16247027)
TDO8267	ifet-1	Forward primer for RNAi (cloned into pSC-A)	TAATACGACTCACTATAGGG TATCGCAGATCCAAGCCTT	Audhya et al. 2005 (PMID: 16247027)
TDO8268	ifet-1	Reverse primer for RNAi (cloned into pSC-A)	TAATACGACTCACTATAGGG TGCTGCTGGATGTTCTGAT	Audhya et al. 2005 (PMID: 16247027)

### Sheet: Strains
Strains	Source	Identifier
edc-3(ok1427), outcrossed 6x	Caenorhabditis Genetics Center	RB1311
edc-4(qe49)	This study	FD135
edc-3(ok1427); edc-4(qe49)	This study	FD146
edc-4(qe44)	This study	FD129
car-1(qe93 [car-1::3XMyc])	This study	FD331
ifet-1(qe106 [ifet-1::TagRFP])	This study	FD400
dcap-2(ok2023)	Caenorhabditis Genetics Center	RB1641
dcap-2(qe73 [dcap-2::3XHA])	This study	FD200
dcap-2(qe92 [dcap-2::GFP])	This study	FD327
dcap-2(qe92 [dcap-2::GFP]); edc-3(ok1427)	This study	FD328
dcap-2(qe92 [dcap-2::GFP]); edc-4(qe49)	This study	FD329
dcap-2(qe92 [dcap-2::GFP]); edc-3(ok1427); edc-4(qe49)	This study	FD330
dcap-2(qe79 [dcap-2::3XFLAG])	This study	FD274
dcap-2(qe79 [dcap-2::3XFLAG]); edc-3(ok1427); edc-4(qe49)	This study	FD275
car-1(qe93 [car-1::3XMyc]); dcap-2(qe79 [dcap-2::3XFLAG]); edc-3(ok1427)	This study	FD333
car-1(qe93 [car-1::3XMyc]); dcap-2(qe79 [dcap-2::3XFLAG]); edc-4(qe49)	This study	FD334
dcap-2(qe92 [dcap-2::GFP]); ifet-1(qe106 [ifet-1::TagRFP])	This study	FD401
dcap-2(qe92 [dcap-2::GFP]); ifet-1(qe106 [ifet-1::TagRFP]); edc-3(ok1427)	This study	FD408
dcap-2(qe92 [dcap-2::GFP]); ifet-1(qe106 [ifet-1::TagRFP]); edc-4(qe49)	This study	FD409
dcap-2(qe92 [dcap-2::GFP]); ifet-1(qe106 [ifet-1::TagRFP]); edc-3(ok1427); edc-4(qe49)	This study	FD410
ifet-1(qe97 [ifet-1::V5])	This study	FD362
ifet-1(qe97 [ifet-1::V5]); car-1(qe93 [car-1::3XMyc]); dcap-2(qe79 [dcap-2::3XFLAG])	This study	FD381
ifet-1(qe97 [ifet-1::V5]); car-1(qe93 [car-1::3XMyc]); dcap-2(qe79 [dcap-2::3XFLAG]); edc-3(ok1427)	This study	FD382
ifet-1(qe97 [ifet-1::V5]); car-1(qe93 [car-1::3XMyc]); dcap-2(qe79 [dcap-2::3XFLAG]); edc-4(qe44)	This study	FD383
ifet-1(qe97 [ifet-1::V5]); car-1(qe93 [car-1::3XMyc]); dcap-2(qe79 [dcap-2::3XFLAG]); edc-3(ok1427); edc-4(qe44)	This study	FD384
mir-35-41(nDf50); mIn1	Obtained from Dr. Katherine McJunkin; Miska et al., 2007	VT2935
mir-35-41(nDf50); mIn1; edc-3(ok1427)	This study	FD338
mir-35-41(nDf50); mIn1; edc-4(qe49)	This study	FD339
mir-35-41(nDf50); mIn1; edc-3(ok1427); edc-4(qe49)	This study	FD340
ntIs1 [gcy-5p::GFP + lin-15(+)] V	Caenorhabditis Genetics Center	OH3192
lsy-6(ot150); ntIs1[gcy-5p::GFP + lin-15(+)]	This study	FD209
lsy-6(ot150); ntIs1[gcy-5p::GFP + lin-15(+)]; dcap-2(ok2023)	This study	FD213
lsy-6(ot150); ntIs1[gcy-5p::GFP + lin-15(+)]; edc-3(ok1427)	This study	FD215
lsy-6(ot150); ntIs1[gcy-5p::GFP + lin-15(+)]; edc-4(qe49)	This study	FD216
lsy-6(ot150); ntIs1[gcy-5p::GFP + lin-15(+)]; edc-3(ok1427); edc-4(qe49)	This study	FD217
ntIs1[gcy-5p::GFP + lin-15(+)]; dcap-2(ok2023)	This study	FD277
ntIs1[gcy-5p::GFP + lin-15(+)]; edc-3(ok1427)	This study	NA
ntIs1[gcy-5p::GFP + lin-15(+)]; edc-4(qe49)	This study	NA
ntIs1[gcy-5p::GFP + lin-15(+)]; edc-3(ok1427); edc-4(qe49)	This study	FD278
let-7(n2853)	Caenorhabditis Genetics Center; Reinhart et al., 2000	MT7626
let-7(n2853); edc-3(ok1427)	This study	FD147
let-7(n2853); edc-4(qe49)	This study	FD148
let-7(n2853); edc-3(ok1427); edc-4(qe49)	This study	FD153
gid-1(qe121)	This study	FD441
dcap-2(qe92 [dcap-2::GFP]); ifet-1(qe106 [ifet-1::TagRFP]); gid-1(qe121)	This study	FD446
dcap-2(qe92 [dcap-2::GFP]); ifet-1(qe106 [ifet-1::TagRFP]); gid-1(qe121); edc-3(ok1427)	This study	FD447
dcap-2(qe92 [dcap-2::GFP]); ifet-1(qe106 [ifet-1::TagRFP]); gid-2(qe122)	This study	FD450
dcap-2(qe92 [dcap-2::GFP]); ifet-1(qe106 [ifet-1::TagRFP]); gid-2(qe122); edc-3(ok1427)	This study	FD451
pgl-1(ax3122 [pgl-1::GFP])	Caenorhabditis Genetics Center; Putnam et al., 2019	JH3269
pgl-1(ax3122 [pgl-1::GFP]); edc-3(ok1427)	This study	FD436
pgl-1(ax3122 [pgl-1::GFP]); edc-4(qe49)	This study	FD437
pgl-1(ax3122 [pgl-1::GFP]); edc-3(ok1427); edc-4(qe49)	This study	FD420

### Sheet: Antibodies
Antibodies	Source	Dilution	Identifier
Rabbit polyclonal anti-EDC-4	This study	1 : 1 000	N/A
Rabbit polyclonal anti-EDC-3	This study	1 : 5 000	N/A
Rabbit polyclonal anti-CGH-1	This study	1 : 2 000	N/A
Rabbit monoclonal anti-HA (C29F4)	Cell Signaling Technology	1 : 1 000	Cat#3700, RRID: AB_2242334
Mouse monoclonal anti-FLAG M2	Sigma	1 : 1 000	Cat#F1804, RRID: AB_262044
Mouse monoclonal anti-V5	Invitrogen	1 : 1 000	Cat#R960-25, RRID:AB_2556564
Mouse monoclonal anti-beta-Actin (8H10D10)	Cell Signaling Technology	1 : 2 000	Cat#3700, RRID: AB_2242334
Mouse monoclonal anti-alpha-Tubulin (DM1A)	Abcam	1 : 5 000	Cat#ab7291, RRID: AB_2241126
Mouse monoclonal anti-HA (12CA5)	Goodman Cancer Institute Hybridoma Core Facility	1 : 1 000	N/A
Mouse monoclonal anti-Myc (9E10)	Goodman Cancer Institute Hybridoma Core Facility	1 : 1 000	N/A
IRDye 800CW (Goat anti-Rabbit)	LI-COR	1 : 10 000	Cat#926-32211; RRID: AB_621843
IRDye 680RD (Goat anti-Mouse)	LI-COR	1 : 10 000	Cat#926-68070; RRID: AB_10956588
Fluorescent TrueBlot®: Anti-Mouse IgDyLight™ 680 (Rat anti-Mouse)	Rockland	1 : 1 000	Cat#18-4417-32; RRID: AB_2610840

### Sheet: smFISH Probes
Directed to cgh-1 coding sequence
All probes conjugated with Quasar 670 Dye.
Probe #	Probe (5' -> 3')
1	caggaacgatctgttgttgc
2	gaagattgagaccagccttc
3	ttgaatcttctgtcttttgc
4	cgtatcagtgacatcagcag
5	aaatcctcaaactcgactcc
6	catgagaagatcgcgtccaa
7	tttcccatcctttctcaaaa
8	gcttcttgaataggactcgg
9	ttgaccagtgagagcgactc
10	ttcttagctcttgcgagaat
11	ggatacaataagctccggtt
12	tggctggatcttctcgataa
13	atgaccatggcttgaatagc
14	agagccaattcacgagttgg
15	cacgcagatctgtgaagttt
16	gctgaatgtgtttggagagc
17	ccggtagtgaccataacttt
18	acgcatgatatcatcacgga
19	gatgaccaagtgaaccgttc
20	cctttctccataagatcgag
21	acaatgttccattttggcga
22	agcctcgtcaagaacaagtg
23	ccctggaagtcttgactaag
24	aagttgatgaggcggtcgag
25	cataacttgacgctcctttg
26	gacggtgttagggaaagtgg
27	tgtgcttctgcatgaacgaa
28	ttgatctcatacggcttgtg
29	aagaagagtaagctcctcca
30	aggcatagtattgggtgaca
31	accttttgcttctcttgaac
32	tgatcgactggttgatttga
33	ctcaacacgttgagtagagt
34	ccgtgattttcttagcgaga
35	tagtagcacgagtaaccgat
36	ctgagccatcttggaatgaa
37	ggaagacacggtttctgtga
38	cagtttccttgacggaagtc
39	gatcggagcaaaccaagttt
40	atatcgataccacgggtgag
41	gatgacaacattgacagcct
42	gcgtttcttgggaagtcaaa
43	ccgattctgtgaaggtaagt
44	aactccgaggtgaccgaaac
45	tcttcgtaggtgataaggtt
46	gatacggcgaagggtgtgac
47	ctcaatgcgagtacgaagct
48	acatacagcttcgggtcaac
